# Draft genome sequence of the *Solanum aethiopicum* provides insights into disease resistance, drought tolerance and the evolution of the genome

**DOI:** 10.1101/532077

**Authors:** Bo Song, Yue Song, Yuan Fu, Elizabeth Balyejusa Kizito, Pamela Nahamya Kabod, Huan Liu, Sandra Ndagire Kamenya, Samuel Muthemba, Robert Kariba, Xiuli Li, Sibo Wang, Shifeng Cheng, Alice Muchugi, Ramni Jamnadass, Howard-Yana Shapiro, Allen Van Deynze, Huanming Yang, Jian Wang, Xun Xu, Damaris Achieng Odeny, Xin Liu

## Abstract

**Background:** *S. aethiopicum* is a close relative to *S. melongena* and has been routinely used to improve disease resistance in *S. melongena*. However, these efforts have been greatly limited by the lack of a reference genome and the clear understanding of the genes involved during biotic and abiotic stress response.

**Results:** We present here a draft genome assembly of *S. aethiopicum* of 1.02 Gb in size, which is predominantly occupied by repetitive sequences (76.2%), particularly long terminal repeat elements. We annotated 37,681 gene models including 34,905 protein-coding genes. We observed an expansion of resistance genes through two rounds of amplification of LTR-Rs, occurred around 1.25 and 3.5 million years ago, respectively. The expansion also occurred in gene families related to drought tolerance. A number of 14,995,740 SNPs are identified by re-sequencing 65 *S. aethiopicum* genotypes including “Gilo” and “Shum” accessions, 41,046 of which are closely linked to resistance genes. The domestication and demographic history analysis reveals selection of genes involved in drought tolerance in both “Gilo” and “Shum” groups. A pan-genome of *S. aethiopicum* with a total of 36,250 protein-coding genes was assembled, of which 1,345 genes are missing in the reference genome.

**Conclusions:** Overall, the genome sequence of *S. aethiopicum* increases our understanding of the genomic mechanisms of its extraordinary disease resistance and drought tolerance. The SNPs identified are available for potential use by breeders. The information provided here will greatly accelerate the selection and breeding of the African eggplant as well as other crops within the Solanaceae family.
