## Supplementary Table S11 for "Draft genome sequence of the *Solanum aethiopicum* provides insights into disease resistance, drought tolerance and the evolution of the genome"

### Sheet: Sheet1
Supplementary Table S11 GO annotation of expantion gene family of S. aethiopicum
GO	GO term
GO:0020037	heme binding
GO:0016705	oxidoreductase activity, acting on paired donors, with incorporation or reduction of molecular oxygen
GO:0005506	iron ion binding
GO:0055114	oxidation-reduction process
GO:0055085	transmembrane transport
GO:0016021	integral component of membrane
GO:0006979	response to oxidative stress
GO:0004601	peroxidase activity
GO:0004523	RNA-DNA hybrid ribonuclease activity
GO:0003676	nucleic acid binding
GO:0005524	ATP binding
GO:0004672	protein kinase activity
GO:0048544	recognition of pollen
GO:0006468	protein phosphorylation
GO:0008270	zinc ion binding
GO:0005634	nucleus
GO:0003677	DNA binding
GO:0000786	nucleosome
GO:0004553	hydrolase activity, hydrolyzing O-glycosyl compounds
GO:0005975	carbohydrate metabolic process
GO:0008171	O-methyltransferase activity
GO:0008168	methyltransferase activity
GO:0046983	protein dimerization activity
GO:0008289	lipid binding
GO:0006869	lipid transport
GO:0006281	DNA repair
GO:0003678	DNA helicase activity
GO:0000723	telomere maintenance
GO:0015074	DNA integration
GO:0015930	glutamate synthase activity
GO:0016638	oxidoreductase activity, acting on the CH-NH2 group of donors
GO:0006537	glutamate biosynthetic process
GO:0006807	nitrogen compound metabolic process
GO:0008152	metabolic process
GO:0016491	oxidoreductase activity
GO:0003824	catalytic activity
GO:0016757	transferase activity, transferring glycosyl groups
GO:0005618	cell wall
GO:0004857	enzyme inhibitor activity
GO:0030599	pectinesterase activity
GO:0042545	cell wall modification
GO:0008610	lipid biosynthetic process
GO:0007018	microtubule-based movement
GO:0003777	microtubule motor activity
GO:0008017	microtubule binding
GO:0000145	exocyst
GO:0006887	exocytosis
GO:0007165	signal transduction
GO:0005515	protein binding
GO:0016758	transferase activity, transferring hexosyl groups
GO:0005840	ribosome
GO:0006412	translation
GO:0003735	structural constituent of ribosome
GO:0016798	hydrolase activity, acting on glycosyl bonds
GO:0000287	magnesium ion binding
GO:0052725	inositol-1,3,4-trisphosphate 6-kinase activity
GO:0005622	intracellular
GO:0047325	inositol tetrakisphosphate 1-kinase activity
GO:0032957	inositol trisphosphate metabolic process
GO:0052726	inositol-1,3,4-trisphosphate 5-kinase activity
GO:0030170	pyridoxal phosphate binding
GO:0016020	membrane
GO:0022857	transmembrane transporter activity
GO:0016787	hydrolase activity
GO:0004812	aminoacyl-tRNA ligase activity
GO:0004829	threonine-tRNA ligase activity
GO:0005737	cytoplasm
GO:0006418	tRNA aminoacylation for protein translation
GO:0000166	nucleotide binding
GO:0043039	tRNA aminoacylation
GO:0006435	threonyl-tRNA aminoacylation
GO:0043531	ADP binding
GO:0016567	protein ubiquitination
GO:0004842	ubiquitin-protein transferase activity
GO:0005543	phospholipid binding
GO:0000160	phosphorelay signal transduction system
GO:0016310	phosphorylation
GO:0016772	transferase activity, transferring phosphorus-containing groups
GO:0000155	phosphorelay sensor kinase activity
GO:0009072	aromatic amino acid family metabolic process
GO:0004334	fumarylacetoacetase activity
GO:0016779	nucleotidyltransferase activity
GO:0071949	FAD binding
GO:0009052	pentose-phosphate shunt, non-oxidative branch
GO:0004751	ribose-5-phosphate isomerase activity
GO:0008375	acetylglucosaminyltransferase activity
GO:0006486	protein glycosylation
GO:0004843	ubiquitin-specific protease activity
GO:0036459	ubiquitinyl hydrolase activity
GO:0016579	protein deubiquitination
GO:0003723	RNA binding
GO:0016747	transferase activity, transferring acyl groups other than amino-acyl groups
GO:0004869	cysteine-type endopeptidase inhibitor activity
GO:0006413	translational initiation
GO:0003743	translation initiation factor activity
GO:0003746	translation elongation factor activity
GO:0006414	translational elongation
GO:0045735	nutrient reservoir activity
GO:0030145	manganese ion binding
GO:0031124	mRNA 3'-end processing
GO:0005680	anaphase-promoting complex
GO:0005643	nuclear pore
GO:0016973	poly(A)+ mRNA export from nucleus
GO:0006511	ubiquitin-dependent protein catabolic process
GO:0046873	metal ion transmembrane transporter activity
GO:0030001	metal ion transport
GO:0006629	lipid metabolic process
GO:0006396	RNA processing
GO:0000398	mRNA splicing, via spliceosome
GO:0042626	ATPase activity, coupled to transmembrane movement of substances
GO:0016887	ATPase activity
GO:0006351	transcription, DNA-templated
GO:0043565	sequence-specific DNA binding
GO:0006914	autophagy
GO:0008237	metallopeptidase activity
GO:0031047	gene silencing by RNA
GO:0071821	FANCM-MHF complex
GO:0008081	phosphoric diester hydrolase activity
GO:0006488	dolichol-linked oligosaccharide biosynthetic process
GO:0006139	nucleobase-containing compound metabolic process
GO:0008026	ATP-dependent helicase activity
GO:0004003	ATP-dependent DNA helicase activity
GO:0016818	hydrolase activity, acting on acid anhydrides, in phosphorus-containing anhydrides
GO:0006605	protein targeting
GO:0006886	intracellular protein transport
GO:0006397	mRNA processing
GO:0016788	hydrolase activity, acting on ester bonds
GO:0035299	inositol pentakisphosphate 2-kinase activity
GO:0004175	endopeptidase activity
GO:0019773	proteasome core complex, alpha-subunit complex
GO:0051603	proteolysis involved in cellular protein catabolic process
GO:0004298	threonine-type endopeptidase activity
GO:0005839	proteasome core complex
GO:0006355	regulation of transcription, DNA-templated
GO:0003700	transcription factor activity, sequence-specific DNA binding
GO:0030008	TRAPP complex
GO:0016192	vesicle-mediated transport
GO:0009523	photosystem II
GO:0019898	extrinsic component of membrane
GO:0009654	photosystem II oxygen evolving complex
GO:0005509	calcium ion binding
GO:0015979	photosynthesis
GO:0006367	transcription initiation from RNA polymerase II promoter
GO:0008233	peptidase activity
GO:0006465	signal peptide processing
GO:0005787	signal peptidase complex
GO:0004252	serine-type endopeptidase activity
GO:0003950	NAD+ ADP-ribosyltransferase activity
GO:0016791	phosphatase activity
GO:0006325	chromatin organization
GO:0005759	mitochondrial matrix
GO:0004222	metalloendopeptidase activity
GO:0006508	proteolysis
GO:0010038	response to metal ion
GO:0015299	solute:proton antiporter activity
GO:0006812	cation transport
GO:0006891	intra-Golgi vesicle-mediated transport
GO:0017119	Golgi transport complex
GO:0006801	superoxide metabolic process
GO:0004784	superoxide dismutase activity
GO:0046872	metal ion binding
GO:0016627	oxidoreductase activity, acting on the CH-CH group of donors
GO:0004825	methionine-tRNA ligase activity
GO:0000049	tRNA binding
GO:0006431	methionyl-tRNA aminoacylation
GO:0034477	U6 snRNA 3'-end processing
GO:0004518	nuclease activity
GO:0070072	vacuolar proton-transporting V-type ATPase complex assembly
GO:0008173	RNA methyltransferase activity
GO:0008324	cation transmembrane transporter activity
GO:0050662	coenzyme binding
GO:0070569	uridylyltransferase activity
GO:0009055	electron carrier activity
GO:0050660	flavin adenine dinucleotide binding
GO:0008033	tRNA processing
GO:0051225	spindle assembly
GO:0070652	HAUS complex
GO:0019905	syntaxin binding
GO:0008234	cysteine-type peptidase activity
GO:0006298	mismatch repair
GO:0030983	mismatched DNA binding
GO:0019825	oxygen binding
GO:0046540	U4/U6 x U5 tri-snRNP complex
GO:0001522	pseudouridine synthesis
GO:0009451	RNA modification
GO:0009982	pseudouridine synthase activity
GO:0003924	GTPase activity
GO:0005525	GTP binding
GO:0003918	DNA topoisomerase type II (ATP-hydrolyzing) activity
GO:0006265	DNA topological change
GO:0009058	biosynthetic process
GO:0043248	proteasome assembly
GO:0032947	protein-containing complex scaffold activity
GO:0016593	Cdc73/Paf1 complex
GO:0016570	histone modification
GO:0006368	transcription elongation from RNA polymerase II promoter
GO:0003697	single-stranded DNA binding
GO:0050080	malonyl-CoA decarboxylase activity
GO:0006633	fatty acid biosynthetic process
GO:0006952	defense response
