## Supplementary Table S12 for "Draft genome sequence of the *Solanum aethiopicum* provides insights into disease resistance, drought tolerance and the evolution of the genome"

### Sheet: Sheet1
Supplementary Table S12 Go classification and enchriment analysis of LTR-captured and LTR disrupted genes in S. aethiopicum
Accession	Go term	Ontology	Q value (LTR-captured)	Q value (LTR-disrupted)
GO:0000502	proteasome complex	Cellular component	0.00604669	0.0684923
GO:0000786	nucleosome	Cellular component	0.00604669	0.0175733
GO:0000786	nucleosome	Cellular component	0.00604669	0.0175733
GO:0005576	extracellular region	Cellular component	0.0312967	0.374176
GO:0005622	intracellular	Cellular component	0.626269	0.0445977
GO:0005674	transcription factor TFIIF complex	Cellular component	0.00604669	0.0684923
GO:0009317	acetyl-CoA carboxylase complex	Cellular component	0.0199224	0.182492
GO:0009507	chloroplast	Cellular component	0.833669	0.00742284
GO:0016592	mediator complex	Cellular component	0.527092	0.0462947
GO:0031012	extracellular matrix	Cellular component	0.029412	0.108973
GO:0030008	TRAPP complex	Cellular component	0.0141509	0.0886097
GO:0001104	RNA polymerase II transcription cofactor activity	Molecular function	0.527092	0.0462947
GO:0003968	RNA-directed RNA polymerase activity	Molecular function	0.362285	0.0226711
GO:0003989	acetyl-CoA carboxylase activity	Molecular function	0.0214126	0.185676
GO:0004061	arylformamidase activity	Molecular function	0.0141509	0.0886097
GO:0004129	cytochrome-c oxidase activity	Molecular function	0.420646	0.0312492
GO:0004497	monooxygenase activity	Molecular function	0.0300849	0.0175733
GO:0004499	N,N-dimethylaniline monooxygenase activity	Molecular function	0.0652172	0.0627871
GO:0004556	alpha-amylase activity	Molecular function	0.029412	0.108973
GO:0004568	chitinase activity	Molecular function	0.00604669	0.20112
GO:0004602	glutathione peroxidase activity	Molecular function	0.302979	0.0175733
GO:0004743	pyruvate kinase activity	Molecular function	0.420646	0.0312492
GO:0004807	triose-phosphate isomerase activity	Molecular function	0.302979	0.0175733
GO:0004843	ubiquitin-specific protease activity	Molecular function	0.489122	0.00742284
GO:0005199	structural constituent of cell wall	Molecular function	0.000459774	0.130963
GO:0008061	chitin binding	Molecular function	0.00110635	0.0462947
GO:0008171	O-methyltransferase activity	Molecular function	0.00604669	0.350248
GO:0008176	tRNA (guanine-N7-)-methyltransferase activity	Molecular function	0.0141509	0.0886097
GO:0008483	transaminase activity	Molecular function	0.527092	0.0462947
GO:0009055	electron carrier activity	Molecular function	0.033854	0.491991
GO:0010309	acireductone dioxygenase [iron(II)-requiring] activity	Molecular function	0.0214126	0.0103024
GO:0015035	protein disulfide oxidoreductase activity	Molecular function	0.000459774	0.48516
GO:0016614	oxidoreductase activity, acting on CH-OH group of donors	Molecular function	0.029412	0.121425
GO:0016651	oxidoreductase activity, acting on NAD(P)H	Molecular function	0.527092	0.0462947
GO:0016705	oxidoreductase activity, acting on paired donors, with incorporation or reduction of molecular oxygen	Molecular function	3.60799e-05	0.00742284
GO:0016758	transferase activity, transferring hexosyl groups	Molecular function	0.000459774	0.718328
GO:0016765	transferase activity, transferring alkyl or aryl (other than methyl) groups	Molecular function	0.543692	0.0499522
GO:0016984	ribulose-bisphosphate carboxylase activity	Molecular function	0.409731	0.0305161
GO:0020037	heme binding	Molecular function	7.36483e-05	0.012328
GO:0030145	manganese ion binding	Molecular function	0.0175746	0.344391
GO:0030234	enzyme regulator activity	Molecular function	0.0214126	0.103853
GO:0030955	potassium ion binding	Molecular function	0.420646	0.0312492
GO:0032977	membrane insertase activity	Molecular function	0.00253675	0.108973
GO:0045300	acyl-[acyl-carrier-protein] desaturase activity	Molecular function	0.00604669	0.130963
GO:0045735	nutrient reservoir activity	Molecular function	0.0185298	0.146851
GO:0046923	ER retention sequence binding	Molecular function	0.302979	0.0175733
GO:0047746	chlorophyllase activity	Molecular function	0.029412	0.108973
GO:0048038	quinone binding	Molecular function	0.581618	0.0627871
GO:0050660	flavin adenine dinucleotide binding	Molecular function	0.0340992	0.0353128
GO:0006334	nucleosome assembly	Biological process	0.094273	0.0392975
GO:0006357	regulation of transcription from RNA polymerase II promoter	Biological process	0.527092	0.0462947
GO:0006471	protein ADP-ribosylation	Biological process	0.0382929	0.121641
GO:0006511	ubiquitin-dependent protein catabolic process	Biological process	0.492607	0.0101753
GO:0006535	cysteine biosynthetic process from serine	Biological process	0.336535	0.0188923
GO:0006621	protein retention in ER lumen	Biological process	0.302979	0.0175733
GO:0006631	fatty acid metabolic process	Biological process	0.0214126	0.185676
GO:0006366	transcription from RNA polymerase II promoter	Biological process	0.0141509	0.0886097
GO:0009733	response to auxin	Biological process	0.00239526	0.48516
GO:0006032	chitin catabolic process	Biological process	0.00604669	0.20112
GO:0050832	defense response to fungus	Biological process	0.0214126	0.103853
GO:0042742	defense response to bacterium	Biological process	0.0214126	0.103853
GO:0009664	plant-type cell wall organization	Biological process	0.00110635	0.27953
GO:0016998	cell wall macromolecule catabolic process	Biological process	0.00604669	0.20112
GO:0007219	Notch signaling pathway	Biological process	0.00604669	0.0684923
GO:0008152	metabolic process	Biological process	0.0022655	0.878897
GO:0055114	oxidation-reduction process	Biological process	0.00245359	0.0445977
GO:0006850	mitochondrial pyruvate transport	Biological process	0.0382929	0.121641
GO:0006904	vesicle docking involved in exocytosis	Biological process	0.382671	0.0265539
GO:0006913	nucleocytoplasmic transport	Biological process	0.132576	0.00742284
GO:0015977	carbon fixation	Biological process	0.498591	0.0450853
GO:0015996	chlorophyll catabolic process	Biological process	0.029412	0.108973
GO:0019441	tryptophan catabolic process to kynurenine	Biological process	0.0141509	0.0886097
GO:0042176	regulation of protein catabolic process	Biological process	0.00604669	0.0684923
GO:0045454	cell redox homeostasis	Biological process	0.0292892	0.374254
GO:0045892	negative regulation of transcription, DNA-templated	Biological process	0.0141509	0.0886097
GO:0071705	nitrogen compound transport	Biological process	0.029412	0.108973
