## Supplementary Table S13 for "Draft genome sequence of the *Solanum aethiopicum* provides insights into disease resistance, drought tolerance and the evolution of the genome"

### Sheet: Sheet1
Supplementary Table S13 Go classification and enchriment analysis of LTR capture genes with specifical activity in different tissues
Accession	Go terms	Ontology	Q value (Flower)	Q value (Fruit)	Q value (Leaf)	Q value (Root)
GO:0006032	chitin catabolic process	Biological process	0.089661	0.132643	0.00839554	0.137976
GO:0006366	transcription from RNA polymerase II promoter	Biological process	0.0347981	0.00145029	0.048554	0.0441522
GO:0006367	transcription initiation from RNA polymerase II promoter	Biological process	0.0798624	0.0123005	0.0877442	0.12156
GO:0006396	RNA processing	Biological process	0.0403421	0.297385	0.0538454	0.339006
GO:0006397	mRNA processing	Biological process	0.108551	0.151039	0.0167294	0.169987
GO:0006400	tRNA modification	Biological process	0.0502735	0.0043134	0.0615648	0.0733683
GO:0006471	protein ADP-ribosylation	Biological process	0.0443324	0.0845159	0.0595869	0.00378777
GO:0006812	cation transport	Biological process	0.00194422	0.222151	0.151283	0.2597
GO:0006850	mitochondrial pyruvate transport	Biological process	0.00184129	0.0845159	0.0595869	0.0673976
GO:0006869	lipid transport	Biological process	0.0296682	0.220219	0.15009	0.257687
GO:0008152	metabolic process	Biological process	0.15229	0.0946539	0.31285	0.0233635
GO:0008283	cell proliferation	Biological process	0.00184129	0.0897537	0.0615648	0.0733683
GO:0009772	photosynthetic electron transport in photosystem II	Biological process	0.135672	0.186311	0.0253196	0.213773
GO:0015996	chlorophyll catabolic process	Biological process	0.0403421	0.00240672	0.0538454	0.0590122
GO:0016567	protein ubiquitination	Biological process	0.189789	0.270661	0.182283	0.0165309
GO:0016998	cell wall macromolecule catabolic process	Biological process	0.089661	0.132643	0.00839554	0.137976
GO:0042742	defense response to bacterium	Biological process	0.0394847	0.0700973	0.000994166	0.0524093
GO:0045892	negative regulation of transcription, DNA-templated	Biological process	0.000793178	0.0621982	0.048554	0.0441522
GO:0050832	defense response to fungus	Biological process	0.0394847	0.0700973	0.000994166	0.0524093
GO:0055114	oxidation-reduction process	Biological process	0.356591	0.2574	0.203342	2.07599e-07
GO:0071705	nitrogen compound transport	Biological process	0.00175811	0.0781046	0.0538454	0.0590122
GO:0007219	Notch signaling pathway	Biological process	0.000529463	0.0495356	0.0432006	0.0389251
GO:0008610	lipid biosynthetic process	Biological process	0.0989971	0.142599	0.107582	0.0216509
GO:0005576	extracellular region	Cellular component	0.0308796	0.233009	0.156676	0.268646
GO:0005674	transcription factor TFIIF complex	Cellular component	0.0308796	0.00145029	0.0432006	0.0389251
GO:0005743	mitochondrial inner membrane	Cellular component	0.0108377	0.146213	0.107582	0.158793
GO:0009579	thylakoid	Cellular component	0.21326	0.296285	0.0538454	0.339006
GO:0009654	photosystem II oxygen evolving complex	Cellular component	0.0989971	0.142599	0.107582	0.0216509
GO:0016021	integral component of membrane	Cellular component	0.0394847	0.80972	0.158718	0.894602
GO:0019898	extrinsic component of membrane	Cellular component	0.0965609	0.137616	0.106852	0.0202135
GO:0003682	chromatin binding	Molecular function	0.0138455	0.165087	0.119877	0.184607
GO:0003779	actin binding	Molecular function	0.141368	0.0495356	0.139529	0.222777
GO:0003950	NAD+ ADP-ribosyltransferase activity	Molecular function	0.0839681	0.125943	0.0896832	0.0143451
GO:0004185	serine-type carboxypeptidase activity	Molecular function	0.146993	0.0523409	0.147036	0.236603
GO:0004252	serine-type endopeptidase activity	Molecular function	0.261991	0.0495356	0.257107	0.148978
GO:0004497	monooxygenase activity	Molecular function	0.129887	0.179928	0.128314	0.00378777
GO:0004499	N,N-dimethylaniline monooxygenase activity	Molecular function	0.10667	0.0247351	0.107582	0.0233635
GO:0004525	ribonuclease III activity	Molecular function	0.0108377	0.144305	0.107582	0.15667
GO:0004556	alpha-amylase activity	Molecular function	0.0403421	0.0781046	0.00124117	0.0590122
GO:0004568	chitinase activity	Molecular function	0.089661	0.132643	0.00839554	0.137976
GO:0004650	polygalacturonase activity	Molecular function	0.0347981	0.2574	0.173086	0.295483
GO:0004842	ubiquitin-protein transferase activity	Molecular function	0.219919	0.316268	0.207208	0.0233635
GO:0004869	cysteine-type endopeptidase inhibitor activity	Molecular function	0.0118396	0.151039	0.108771	0.0233635
GO:0005506	iron ion binding	Molecular function	0.255368	0.125943	0.0538454	1.53043e-06
GO:0008061	chitin binding	Molecular function	0.0931882	0.134005	0.00061871	0.143721
GO:0008083	growth factor activity	Molecular function	0.00184129	0.0897537	0.0615648	0.0733683
GO:0008137	NADH dehydrogenase (ubiquinone) activity	Molecular function	0.146993	0.214583	0.147036	0.0441522
GO:0008146	sulfotransferase activity	Molecular function	0.108551	0.151039	0.108771	0.0233635
GO:0008171	O-methyltransferase activity	Molecular function	0.14771	0.0574058	0.147583	0.0441522
GO:0008176	tRNA (guanine-N7-)-methyltransferase activity	Molecular function	0.0347981	0.00145029	0.048554	0.0441522
GO:0008324	cation transmembrane transporter activity	Molecular function	0.00593081	0.125943	0.0896832	0.12816
GO:0008378	galactosyltransferase activity	Molecular function	0.0989971	0.023447	0.107582	0.148978
GO:0010181	FMN binding	Molecular function	0.0108377	0.146213	0.107582	0.158793
GO:0010309	acireductone dioxygenase [iron(II)-requiring] activity	Molecular function	0.0394847	0.00217073	0.0538454	0.0524093
GO:0010333	terpene synthase activity	Molecular function	0.0403421	0.296285	0.203342	0.339006
GO:0015035	protein disulfide oxidoreductase activity	Molecular function	0.0403421	0.023447	0.0538454	0.339006
GO:0015299	solute:proton antiporter activity	Molecular function	0.0169453	0.183009	0.130257	0.207383
GO:0016301	kinase activity	Molecular function	0.14771	0.218898	0.147583	0.00713354
GO:0016491	oxidoreductase activity	Molecular function	0.416261	0.417584	0.38105	0.00713354
GO:0016702	oxidoreductase activity, acting on single donors with incorporation of molecular oxygen, incorporation of two atoms of oxygen	Molecular function	0.146993	0.214583	0.147036	0.0441522
GO:0016705	oxidoreductase activity, acting on paired donors, with incorporation or reduction of molecular oxygen	Molecular function	0.220561	0.0946539	0.0473247	2.34471e-06
GO:0016758	transferase activity, transferring hexosyl groups	Molecular function	0.0308796	0.0243658	0.313693	0.0008473
GO:0016868	intramolecular transferase activity, phosphotransferases	Molecular function	0.0628121	0.00644221	0.0662061	0.0910031
GO:0020037	heme binding	Molecular function	0.146993	0.151039	0.0615648	5.69639e-06
GO:0030145	manganese ion binding	Molecular function	0.0236978	0.209969	0.147036	0.234071
GO:0030247	polysaccharide binding	Molecular function	0.135672	0.185986	0.132129	0.0358192
GO:0045156	electron transporter, transferring electrons within the cyclic electron transport pathway of photosynthesis activity	Molecular function	0.135672	0.186311	0.0253196	0.213773
GO:0045735	nutrient reservoir activity	Molecular function	0.0347981	0.2574	0.173086	0.294276
GO:0047746	chlorophyllase activity	Molecular function	0.0403421	0.00240672	0.0538454	0.0590122
GO:0050660	flavin adenine dinucleotide binding	Molecular function	0.232043	0.0331637	0.225811	0.0294636
GO:0050661	NADP binding	Molecular function	0.129887	0.0396796	0.128314	0.0329991
GO:0050662	coenzyme binding	Molecular function	0.149037	0.220219	0.148857	0.00713354
