## Supplementary Table S16 for "Draft genome sequence of the *Solanum aethiopicum* provides insights into disease resistance, drought tolerance and the evolution of the genome"

### Sheet: Sheet1
Supplementary Table S16 The selected SNPs of purified resistance genes
Scaffold ID	Position	Refference	Altinative	Filter	Informaion	Format
scaffold2785_cov62	449489	G	C	PASS	AR2=1.00;DR2=1.00;AF=0.22	GT:DS:GP
scaffold2785_cov62	450537	A	T	PASS	AR2=1.00;DR2=1.00;AF=0.46	GT:DS:GP
scaffold2785_cov62	450538	C	A	PASS	AR2=1.00;DR2=1.00;AF=0.46	GT:DS:GP
scaffold2785_cov62	453276	T	C	PASS	AR2=1.00;DR2=1.00;AF=0.32	GT:DS:GP
scaffold2785_cov62	454097	C	T	PASS	AR2=1.00;DR2=1.00;AF=0.20	GT:DS:GP
scaffold2904_cov59	1191	C	T	PASS	AR2=0.92;DR2=0.93;AF=0.18	GT:DS:GP
scaffold3338_cov62	481042	T	G	PASS	AR2=0.98;DR2=0.98;AF=0.12	GT:DS:GP
scaffold3338_cov62	481061	C	G	PASS	AR2=0.98;DR2=0.98;AF=0.12	GT:DS:GP
scaffold3338_cov62	508804	C	A	PASS	AR2=0.95;DR2=0.96;AF=0.12	GT:DS:GP
scaffold3338_cov62	508818	T	C	PASS	AR2=0.94;DR2=0.96;AF=0.10	GT:DS:GP
scaffold3338_cov62	508839	T	G	PASS	AR2=0.93;DR2=0.95;AF=0.11	GT:DS:GP
scaffold3338_cov62	508880	T	G	PASS	AR2=0.97;DR2=0.98;AF=0.13	GT:DS:GP
scaffold3338_cov62	508896	T	G	PASS	AR2=0.93;DR2=0.95;AF=0.15	GT:DS:GP
scaffold3338_cov62	509688	G	A	PASS	AR2=1.00;DR2=1.00;AF=0.14	GT:DS:GP
scaffold3338_cov62	509830	C	T	PASS	AR2=0.93;DR2=0.93;AF=0.10	GT:DS:GP
scaffold3338_cov62	510011	G	A	PASS	AR2=1.00;DR2=1.00;AF=0.13	GT:DS:GP
scaffold3338_cov62	510208	C	T	PASS	AR2=1.00;DR2=1.00;AF=0.15	GT:DS:GP
scaffold3480_cov62	1941908	C	T	PASS	AR2=0.80;DR2=0.85;AF=0.13	GT:DS:GP
scaffold3480_cov62	1942952	C	T	PASS	AR2=1.00;DR2=1.00;AF=0.31	GT:DS:GP
scaffold3480_cov62	1943085	C	G	PASS	AR2=1.00;DR2=1.00;AF=0.12	GT:DS:GP
scaffold3480_cov62	1943088	T	C	PASS	AR2=1.00;DR2=1.00;AF=0.15	GT:DS:GP
scaffold3480_cov62	1943193	T	A	PASS	AR2=1.00;DR2=1.00;AF=0.25	GT:DS:GP
scaffold3480_cov62	1943269	G	A	PASS	AR2=1.00;DR2=1.00;AF=0.17	GT:DS:GP
scaffold3480_cov62	1943303	G	A	PASS	AR2=0.97;DR2=0.98;AF=0.30	GT:DS:GP
scaffold3480_cov62	1943361	G	A	PASS	AR2=1.00;DR2=1.00;AF=0.32	GT:DS:GP
scaffold3480_cov62	1943718	T	C	PASS	AR2=1.00;DR2=1.00;AF=0.28	GT:DS:GP
scaffold3480_cov62	1943961	C	T	PASS	AR2=1.00;DR2=1.00;AF=0.32	GT:DS:GP
scaffold3978_cov63	838497	C	T	PASS	AR2=1.00;DR2=1.00;AF=0.16	GT:DS:GP
scaffold5650_cov63	1243706	A	G	PASS	AR2=0.88;DR2=0.89;AF=0.13	GT:DS:GP
scaffold5650_cov63	1244566	A	G	PASS	AR2=0.78;DR2=0.84;AF=0.12	GT:DS:GP
scaffold5650_cov63	1244759	G	A	PASS	AR2=1.00;DR2=1.00;AF=0.12	GT:DS:GP
scaffold7465_cov52	236	G	A	PASS	AR2=1.00;DR2=1.00;AF=0.16	GT:DS:GP
scaffold7465_cov52	287	T	C	PASS	AR2=1.00;DR2=1.00;AF=0.18	GT:DS:GP
scaffold7465_cov52	316	C	T	PASS	AR2=1.00;DR2=1.00;AF=0.11	GT:DS:GP
scaffold7465_cov52	386	G	A	PASS	AR2=1.00;DR2=1.00;AF=0.18	GT:DS:GP
scaffold10800_cov72	170	G	A	PASS	AR2=1.00;DR2=1.00;AF=0.13	GT:DS:GP
scaffold10800_cov72	176	C	T	PASS	AR2=1.00;DR2=1.00;AF=0.13	GT:DS:GP
scaffold10800_cov72	297	C	T	PASS	AR2=1.00;DR2=1.00;AF=0.14	GT:DS:GP
scaffold10800_cov72	494	C	G	PASS	AR2=0.93;DR2=0.95;AF=0.11	GT:DS:GP
scaffold11625_cov65	1124	C	A	PASS	AR2=0.69;DR2=0.78;AF=0.18	GT:DS:GP
scaffold11625_cov65	1795	G	T	PASS	AR2=0.55;DR2=0.67;AF=0.16	GT:DS:GP
scaffold11625_cov65	2195	G	C	PASS	AR2=0.65;DR2=0.70;AF=0.17	GT:DS:GP
scaffold11625_cov65	2202	G	A,*	PASS	AR2=0.72;DR2=0.75;AF=0.20,0.0077	GT:DS:GP
scaffold11625_cov65	2206	A	G	PASS	AR2=0.77;DR2=0.80;AF=0.23	GT:DS:GP
scaffold11625_cov65	2261	G	C	PASS	AR2=0.77;DR2=0.79;AF=0.21	GT:DS:GP
scaffold11625_cov65	2281	G	C	PASS	AR2=0.61;DR2=0.67;AF=0.19	GT:DS:GP
scaffold11625_cov65	2308	C	G	PASS	AR2=0.80;DR2=0.82;AF=0.24	GT:DS:GP
scaffold11625_cov65	2621	T	C	PASS	AR2=0.99;DR2=0.99;AF=0.10	GT:DS:GP
scaffold11625_cov65	2813	T	G	PASS	AR2=0.52;DR2=0.66;AF=0.15	GT:DS:GP
scaffold13343_cov63	628	C	T	PASS	AR2=1.00;DR2=1.00;AF=0.10	GT:DS:GP
scaffold13343_cov63	1610	G	T	PASS	AR2=1.00;DR2=1.00;AF=0.12	GT:DS:GP
scaffold13343_cov63	1844	G	A	PASS	AR2=1.00;DR2=1.00;AF=0.12	GT:DS:GP
scaffold13343_cov63	1855	G	T	PASS	AR2=1.00;DR2=1.00;AF=0.12	GT:DS:GP
scaffold13343_cov63	1865	C	T	PASS	AR2=1.00;DR2=1.00;AF=0.12	GT:DS:GP
scaffold13343_cov63	2973	G	A	PASS	AR2=1.00;DR2=1.00;AF=0.15	GT:DS:GP
scaffold13343_cov63	3035	G	A	PASS	AR2=1.00;DR2=1.00;AF=0.13	GT:DS:GP
scaffold13343_cov63	3066	C	T	PASS	AR2=1.00;DR2=1.00;AF=0.12	GT:DS:GP
scaffold13343_cov63	3067	G	A	PASS	AR2=1.00;DR2=1.00;AF=0.12	GT:DS:GP
scaffold13343_cov63	3069	A	G	PASS	AR2=1.00;DR2=1.00;AF=0.16	GT:DS:GP
scaffold14952_cov61	103463	A	G	PASS	AR2=1.00;DR2=1.00;AF=0.88	GT:DS:GP
scaffold16266_cov63	158317	C	A	PASS	AR2=1.00;DR2=1.00;AF=0.11	GT:DS:GP
scaffold16266_cov63	162228	T	A	PASS	AR2=1.00;DR2=1.00;AF=0.13	GT:DS:GP
scaffold16266_cov63	162315	C	T	PASS	AR2=1.00;DR2=1.00;AF=0.16	GT:DS:GP
scaffold16266_cov63	162643	G	A	PASS	AR2=1.00;DR2=1.00;AF=0.11	GT:DS:GP
scaffold24554_cov63	142173	A	C	PASS	AR2=1.00;DR2=1.00;AF=0.18	GT:DS:GP
scaffold24554_cov63	143754	G	A	PASS	AR2=1.00;DR2=1.00;AF=0.18	GT:DS:GP
scaffold24554_cov63	144387	C	T	PASS	AR2=1.00;DR2=1.00;AF=0.18	GT:DS:GP
scaffold24554_cov63	145416	C	A	PASS	AR2=1.00;DR2=1.00;AF=0.18	GT:DS:GP
scaffold24554_cov63	145551	C	A	PASS	AR2=1.00;DR2=1.00;AF=0.18	GT:DS:GP
scaffold24554_cov63	145603	C	T	PASS	AR2=1.00;DR2=1.00;AF=0.19	GT:DS:GP
scaffold24554_cov63	145628	C	A	PASS	AR2=1.00;DR2=1.00;AF=0.18	GT:DS:GP
scaffold24554_cov63	145924	G	A	PASS	AR2=1.00;DR2=1.00;AF=0.10	GT:DS:GP
scaffold24554_cov63	145998	C	T	PASS	AR2=1.00;DR2=1.00;AF=0.18	GT:DS:GP
scaffold24554_cov63	146101	C	T	PASS	AR2=1.00;DR2=1.00;AF=0.18	GT:DS:GP
scaffold24554_cov63	209045	C	T	PASS	AR2=1.00;DR2=1.00;AF=0.18	GT:DS:GP
scaffold24554_cov63	209163	C	A	PASS	AR2=0.99;DR2=0.99;AF=0.18	GT:DS:GP
scaffold24554_cov63	209211	C	T	PASS	AR2=1.00;DR2=1.00;AF=0.18	GT:DS:GP
scaffold24554_cov63	209259	G	T	PASS	AR2=1.00;DR2=1.00;AF=0.18	GT:DS:GP
scaffold24554_cov63	209341	G	T	PASS	AR2=1.00;DR2=1.00;AF=0.18	GT:DS:GP
scaffold26068_cov62	1043	C	T	PASS	AR2=1.00;DR2=1.00;AF=0.17	GT:DS:GP
