## Supplementary Table S18 for "Draft genome sequence of the *Solanum aethiopicum* provides insights into disease resistance, drought tolerance and the evolution of the genome"

### Sheet: Sheet1
Supplementary Table S18 GO enrich for Artificially selected genes (Gilo and Shum)
Accession	GO terms		Gilo	Shum
		Ontology	Qvalue	Qvalue
GO:0000148	1,3-beta-D-glucan synthase complex	component	0.00318135	NA
GO:0000228	nuclear chromosome	component	0.0368465	NA
GO:0000776	kinetochore	component	0	NA
GO:0000922	spindle pole	component	0.029441	NA
GO:0000940	condensed chromosome outer kinetochore	component	0	NA
GO:0005634	nucleus	component	0.00727494	NA
GO:0005667	transcription factor complex	component	0.0444979	NA
GO:0005680	anaphase-promoting complex	component	0.0444979	NA
GO:0005685	U1 snRNP	component	0.0147967	NA
GO:0005730	nucleolus	component	0.0444979	NA
GO:0005737	cytoplasm	component	NA	0.012819
GO:0005774	vacuolar membrane	component	0.0368465	NA
GO:0005815	microtubule organizing center	component	0.029441	NA
GO:0005852	eukaryotic translation initiation factor 3 complex	component	0.0444979	NA
GO:0005876	spindle microtubule	component	0	NA
GO:0005956	protein kinase CK2 complex	component	0.00259126	NA
GO:0009538	photosystem I reaction center	component	0.016294	NA
GO:0016459	myosin complex	component	NA	0.000168
GO:0016602	CCAAT-binding factor complex	component	0.029441	NA
GO:0017119	Golgi transport complex	component	0.02157	NA
GO:0019773	proteasome core complex, alpha-subunit complex	component	0.02157	NA
GO:0033178	proton-transporting two-sector ATPase complex, catalytic domain	component	NA	0.000183168
GO:0042765	GPI-anchor transamidase complex	component	0.02157	NA
GO:0045261	proton-transporting ATP synthase complex, catalytic core F(1)	component	0.0491331	NA
GO:0046540	U4/U6 x U5 tri-snRNP complex	component	NA	1.3158e-05
GO:0070772	PAS complex	component	0.02157	NA
GO:1990316	ATG1/ULK1 kinase complex	component	0.00671447	NA
GO:0000166	nucleotide binding	function	NA	0.00394815
GO:0000179	rRNA (adenine-N6,N6-)-dimethyltransferase activity	function	0.0147967	NA
GO:0003676	nucleic acid binding	function	NA	0.017257
GO:0003684	damaged DNA binding	function	0.02157	NA
GO:0003755	peptidyl-prolyl cis-trans isomerase activity	function	0.0444979	NA
GO:0003774	motor activity	function	NA	0.000168
GO:0003824	catalytic activity	function	NA	0.00852602
GO:0003843	1,3-beta-D-glucan synthase activity	function	0.00318135	NA
GO:0003849	3-deoxy-7-phosphoheptulonate synthase activity	function	0.02157	NA
GO:0003857	3-hydroxyacyl-CoA dehydrogenase activity	function	0.0368465	NA
GO:0003879	ATP phosphoribosyltransferase activity	function	0	NA
GO:0003922	GMP synthase (glutamine-hydrolyzing) activity	function	0	NA
GO:0003924	GTPase activity	function	0.0043524	NA
GO:0003993	acid phosphatase activity	function	NA	0.000454807
GO:0003995	acyl-CoA dehydrogenase activity	function	NA	0.000110151
GO:0004001	adenosine kinase activity	function	0.00671447	NA
GO:0004003	ATP-dependent DNA helicase activity	function	0.016294	NA
GO:0004056	argininosuccinate lyase activity	function	0	NA
GO:0004175	endopeptidase activity	function	0.039785	NA
GO:0004177	aminopeptidase activity	function	0.00475508	NA
GO:0004197	cysteine-type endopeptidase activity	function	0.000396159	NA
GO:0004315	3-oxoacyl-[acyl-carrier-protein] synthase activity	function	0.00671447	NA
GO:0004325	ferrochelatase activity	function	0.02157	NA
GO:0004342	glucosamine-6-phosphate deaminase activity	function	0	NA
GO:0004345	glucose-6-phosphate dehydrogenase activity	function	0.02157	NA
GO:0004348	glucosylceramidase activity	function	0.00671447	NA
GO:0004372	glycine hydroxymethyltransferase activity	function	0.0368465	NA
GO:0004396	hexokinase activity	function	0.0368465	NA
GO:0004421	hydroxymethylglutaryl-CoA synthase activity	function	0.00671447	NA
GO:0004435	phosphatidylinositol phospholipase C activity	function	0.0444979	NA
GO:0004450	isocitrate dehydrogenase (NADP+) activity	function	0	NA
GO:0004609	phosphatidylserine decarboxylase activity	function	0.00671447	NA
GO:0004659	prenyltransferase activity	function	0.0444979	NA
GO:0004664	prephenate dehydratase activity	function	0.02157	NA
GO:0004719	protein-L-isoaspartate (D-aspartate) O-methyltransferase activity	function	0	NA
GO:0004722	protein serine/threonine phosphatase activity	function	NA	0.0028718
GO:0004749	ribose phosphate diphosphokinase activity	function	0.0147967	NA
GO:0004807	triose-phosphate isomerase activity	function	0.0147967	NA
GO:0004812	aminoacyl-tRNA ligase activity	function	NA	0.001135
GO:0004813	alanine-tRNA ligase activity	function	0.00671447	NA
GO:0004824	lysine-tRNA ligase activity	function	0.029441	3.40746e-05
GO:0004829	threonine-tRNA ligase activity	function	0.02157	NA
GO:0004861	cyclin-dependent protein serine/threonine kinase inhibitor activity	function	0.0368465	NA
GO:0004871	signal transducer activity	function	0.0307567	NA
GO:0005089	Rho guanyl-nucleotide exchange factor activity	function	0.0132606	NA
GO:0005093	Rab GDP-dissociation inhibitor activity	function	0.0147967	NA
GO:0005267	potassium channel activity	function	0.02157	NA
GO:0005525	GTP binding	function	0.0131215	NA
GO:0005536	glucose binding	function	0.0368465	NA
GO:0008026	ATP-dependent helicase activity	function	0.0147967	NA
GO:0008121	ubiquinol-cytochrome-c reductase activity	function	0.00671447	NA
GO:0008138	protein tyrosine/serine/threonine phosphatase activity	function	NA	0.000194897
GO:0008235	metalloexopeptidase activity	function	0.00671447	NA
GO:0008289	lipid binding	function	0.0388269	NA
GO:0008324	cation transmembrane transporter activity	function	0.0491331	NA
GO:0008478	pyridoxal kinase activity	function	NA	0
GO:0008536	Ran GTPase binding	function	0.0226013	NA
GO:0008649	rRNA methyltransferase activity	function	0.0368465	NA
GO:0008661	1-deoxy-D-xylulose-5-phosphate synthase activity	function	0.0147967	NA
GO:0008686	3,4-dihydroxy-2-butanone-4-phosphate synthase activity	function	0.0147967	NA
GO:0008839	4-hydroxy-tetrahydrodipicolinate reductase	function	0.0147967	NA
GO:0008897	holo-[acyl-carrier-protein] synthase activity	function	0.00671447	NA
GO:0009916	alternative oxidase activity	function	0.029441	NA
GO:0010181	FMN binding	function	0.02157	NA
GO:0010285	L,L-diaminopimelate aminotransferase activity	function	0.00671447	NA
GO:0015095	magnesium ion transmembrane transporter activity	function	0.0307567	NA
GO:0015098	molybdate ion transmembrane transporter activity	function	0.00517682	NA
GO:0015385	sodium:proton antiporter activity	function	0.029441	NA
GO:0015930	glutamate synthase activity	function	0.0147967	NA
GO:0016307	phosphatidylinositol phosphate kinase activity	function	0.022775	NA
GO:0016462	pyrophosphatase activity	function	0	NA
GO:0016615	malate dehydrogenase activity	function	0.00940522	NA
GO:0016627	oxidoreductase activity, acting on the CH-CH group of donors	function	NA	0.000451753
GO:0016638	oxidoreductase activity, acting on the CH-NH2 group of donors	function	0.029441	NA
GO:0016679	oxidoreductase activity, acting on diphenols and related substances as donors	function	0.00671447	NA
GO:0016747	transferase activity, transferring acyl groups other than amino-acyl groups	function	0.0446109	NA
GO:0016773	phosphotransferase activity, alcohol group as acceptor	function	0.000728416	NA
GO:0016790	thiolester hydrolase activity	function	0.02157	NA
GO:0016791	phosphatase activity	function	NA	0.000506209
GO:0016811	hydrolase activity, acting on carbon-nitrogen (but not peptide) bonds, in linear amides	function	0.0368465	NA
GO:0016818	hydrolase activity, acting on acid anhydrides, in phosphorus-containing anhydrides	function	0.0226013	NA
GO:0016841	ammonia-lyase activity	function	0.029441	NA
GO:0016876	ligase activity, forming aminoacyl-tRNA and related compounds	function	0.00214612	NA
GO:0016884	carbon-nitrogen ligase activity, with glutamine as amido-N-donor	function	0.0444979	NA
GO:0016887	ATPase activity	function	NA	0.00751556
GO:0016987	sigma factor activity	function	0.000527594	NA
GO:0017108	5'-flap endonuclease activity	function	0	NA
GO:0017150	tRNA dihydrouridine synthase activity	function	0.0444979	NA
GO:0019001	guanyl nucleotide binding	function	0.00671447	NA
GO:0019140	inositol 3-kinase activity	function	0	NA
GO:0019203	carbohydrate phosphatase activity	function	0	0
GO:0019237	centromeric DNA binding	function	0	NA
GO:0019825	oxygen binding	function	0.02157	NA
GO:0019887	protein kinase regulator activity	function	0.00259126	NA
GO:0030976	thiamine pyrophosphate binding	function	0.0226013	NA
GO:0031369	translation initiation factor binding	function	0	NA
GO:0031683	G-protein beta/gamma-subunit complex binding	function	0.00671447	NA
GO:0042030	ATPase inhibitor activity	function	0.00671447	NA
GO:0042626	ATPase activity, coupled to transmembrane movement of substances	function	NA	0.001135
GO:0043022	ribosome binding	function	0.0368465	NA
GO:0043142	single-stranded DNA-dependent ATPase activity	function	0	NA
GO:0043169	cation binding	function	NA	0.00124497
GO:0043399	tRNA A64-2'-O-ribosylphosphate transferase activity	function	0	NA
GO:0046923	ER retention sequence binding	function	0.0368465	NA
GO:0046961	proton-transporting ATPase activity, rotational mechanism	function	NA	0.000454807
GO:0046983	protein dimerization activity	function	0.043503	NA
GO:0047325	inositol tetrakisphosphate 1-kinase activity	function	0.0444979	NA
GO:0050660	flavin adenine dinucleotide binding	function	NA	0.00339866
GO:0051087	chaperone binding	function	0.0491331	NA
GO:0052725	inositol-1,3,4-trisphosphate 6-kinase activity	function	0.0444979	NA
GO:0052726	inositol-1,3,4-trisphosphate 5-kinase activity	function	0.0444979	NA
GO:0070008	serine-type exopeptidase activity	function	0.0368465	NA
GO:0080019	fatty-acyl-CoA reductase (alcohol-forming) activity	function	0.0444979	NA
GO:0000027	ribosomal large subunit assembly	process	0.00671447	NA
GO:0000090	mitotic anaphase	process	0	NA
GO:0000105	histidine biosynthetic process	process	0.00671447	NA
GO:0000154	rRNA modification	process	0.0147967	NA
GO:0000244	spliceosomal tri-snRNP complex assembly	process	NA	5.11992e-06
GO:0000387	spliceosomal snRNP assembly	process	0.00671447	NA
GO:0000398	mRNA splicing, via spliceosome	process	NA	0.000454807
GO:0000413	protein peptidyl-prolyl isomerization	process	0.0420943	NA
GO:0001510	RNA methylation	process	0.0368465	NA
GO:0001678	cellular glucose homeostasis	process	0.0368465	NA
GO:0005982	starch metabolic process	process	0	0
GO:0006006	glucose metabolic process	process	0.02157	NA
GO:0006044	N-acetylglucosamine metabolic process	process	0	NA
GO:0006075	(1->3)-beta-D-glucan biosynthetic process	process	0.00318135	NA
GO:0006102	isocitrate metabolic process	process	0	NA
GO:0006108	malate metabolic process	process	0.016294	NA
GO:0006164	purine nucleotide biosynthetic process	process	0.0444979	NA
GO:0006166	purine ribonucleoside salvage	process	0.00671447	NA
GO:0006177	GMP biosynthetic process	process	0	NA
GO:0006352	DNA-templated transcription, initiation	process	0.0227015	NA
GO:0006364	rRNA processing	process	0.031987	NA
GO:0006367	transcription initiation from RNA polymerase II promoter	process	0.0226013	NA
GO:0006418	tRNA aminoacylation for protein translation	process	NA	0.001135
GO:0006419	alanyl-tRNA aminoacylation	process	0.00671447	NA
GO:0006430	lysyl-tRNA aminoacylation	process	0.029441	3.40746e-05
GO:0006435	threonyl-tRNA aminoacylation	process	0.02157	NA
GO:0006452	translational frameshifting	process	0.02157	NA
GO:0006457	protein folding	process	0.0444979	NA
GO:0006470	protein dephosphorylation	process	NA	0.000194897
GO:0006537	glutamate biosynthetic process	process	0.0147967	NA
GO:0006544	glycine metabolic process	process	0.0368465	NA
GO:0006563	L-serine metabolic process	process	0.0368465	NA
GO:0006605	protein targeting	process	0.00259126	NA
GO:0006606	protein import into nucleus	process	0.02157	NA
GO:0006621	protein retention in ER lumen	process	0.0368465	NA
GO:0006665	sphingolipid metabolic process	process	0.00671447	NA
GO:0006672	ceramide metabolic process	process	0.0147967	NA
GO:0006777	Mo-molybdopterin cofactor biosynthetic process	process	0.029441	NA
GO:0006783	heme biosynthetic process	process	0.02157	NA
GO:0006810	transport	process	NA	0.025721
GO:0006885	regulation of pH	process	0.029441	NA
GO:0006891	intra-Golgi vesicle-mediated transport	process	0.02157	NA
GO:0006913	nucleocytoplasmic transport	process	0.029441	NA
GO:0006914	autophagy	process	0.0139966	NA
GO:0007029	endoplasmic reticulum organization	process	0.00671447	NA
GO:0007034	vacuolar transport	process	0.039785	NA
GO:0007050	cell cycle arrest	process	0.0368465	NA
GO:0007059	chromosome segregation	process	0.00671447	NA
GO:0007067	mitotic nuclear division	process	0.0444979	NA
GO:0007165	signal transduction	process	0.0168942	NA
GO:0007186	G-protein coupled receptor signaling pathway	process	0.016294	NA
GO:0007264	small GTPase mediated signal transduction	process	0.00746565	NA
GO:0007623	circadian rhythm	process	0	0
GO:0009063	cellular amino acid catabolic process	process	0	NA
GO:0009089	lysine biosynthetic process via diaminopimelate	process	0.00940522	NA
GO:0009094	L-phenylalanine biosynthetic process	process	0.02157	NA
GO:0009156	ribonucleoside monophosphate biosynthetic process	process	0.00671447	NA
GO:0009165	nucleotide biosynthetic process	process	0.02157	NA
GO:0009247	glycolipid biosynthetic process	process	0.0147967	NA
GO:0009415	response to water	process	0.00671447	NA
GO:0009443	pyridoxal 5'-phosphate salvage	process	NA	0
GO:0009452	7-methylguanosine RNA capping	process	0.00671447	NA
GO:0009651	response to salt stress	process	0.02157	NA
GO:0009664	plant-type cell wall organization	process	0.029441	NA
GO:0009725	response to hormone	process	0.0066447	NA
GO:0009733	response to auxin	process	0.00904259	NA
GO:0009765	photosynthesis, light harvesting	process	0.02157	NA
GO:0009966	regulation of signal transduction	process	0.02157	NA
GO:0010264	myo-inositol hexakisphosphate biosynthetic process	process	0	NA
GO:0015689	molybdate ion transport	process	0.00517682	NA
GO:0015693	magnesium ion transport	process	0.0307567	NA
GO:0015743	malate transport	process	0.0307567	NA
GO:0015991	ATP hydrolysis coupled proton transport	process	NA	0.000638682
GO:0016114	terpenoid biosynthetic process	process	0.0444979	NA
GO:0016255	attachment of GPI anchor to protein	process	0.0147967	NA
GO:0016311	dephosphorylation	process	NA	0.00036108
GO:0016568	chromatin modification	process	0.029441	NA
GO:0017038	protein import	process	0.0147967	NA
GO:0019509	L-methionine biosynthetic process from methylthioadenosine	process	0	NA
GO:0019988	charged-tRNA amino acid modification	process	0	NA
GO:0030036	actin cytoskeleton organization	process	0.02157	NA
GO:0030071	regulation of mitotic metaphase/anaphase transition	process	0.0147967	NA
GO:0031110	regulation of microtubule polymerization or depolymerization	process	0	NA
GO:0032780	negative regulation of ATPase activity	process	0.00671447	NA
GO:0032957	inositol trisphosphate metabolic process	process	0.0444979	NA
GO:0033567	DNA replication, Okazaki fragment processing	process	0	NA
GO:0042254	ribosome biogenesis	process	0.022775	NA
GO:0042450	arginine biosynthetic process via ornithine	process	0	NA
GO:0043039	tRNA aminoacylation	process	0.00475508	NA
GO:0043248	proteasome assembly	process	0.00671447	NA
GO:0043550	regulation of lipid kinase activity	process	0.02157	NA
GO:0044237	cellular metabolic process	process	0.0368465	NA
GO:0044249	cellular biosynthetic process	process	0.00671447	NA
GO:0045901	positive regulation of translational elongation	process	0.029441	NA
GO:0045905	positive regulation of translational termination	process	0.029441	NA
GO:0046034	ATP metabolic process	process	0.0368465	NA
GO:0046488	phosphatidylinositol metabolic process	process	0.022775	NA
GO:0046856	phosphatidylinositol dephosphorylation	process	0.0307567	NA
GO:0048024	regulation of mRNA splicing, via spliceosome	process	0	NA
GO:0051259	protein oligomerization	process	0	NA
GO:0051260	protein homooligomerization	process	0.02157	NA
GO:0051301	cell division	process	0.00671447	NA
GO:0051382	kinetochore assembly	process	0.00671447	NA
GO:0055075	potassium ion homeostasis	process	0.02157	NA
GO:0090063	positive regulation of microtubule nucleation	process	0.029441	NA
