## Supplementary Table S19 for "Draft genome sequence of the *Solanum aethiopicum* provides insights into disease resistance, drought tolerance and the evolution of the genome"

### Sheet: Sheet1
Supplementary Table S19 Sequencing data of Pan-genome (raw read length=50bp; clean read length=49bp)
Samples ID	Raw base num	Clean base num	Raw base coverage (%)	Clean base coverage (%)
Shum-Afri-SOL-16	62311106600	53091134754	60.5677	51.6057
S-Afri-SOL-17	56538711000	47195459948	54.9569	45.875
Shum-Afri-SOL-18	55977606400	45215970688	54.4114	43.9509
Shum-Afri-SOL-13	60242457100	52778598936	58.557	51.3019
Gilo-Afri-SOL-14	60700742000	51906065148	59.0024	50.4538
Shum-Afri-SOL-11	61076489000	50797228272	59.3677	49.376
Shum-Afri-SOL-12	64731991400	56144937254	62.9209	54.5741
Shum-Afri-SOL-9	58843104200	45541563046	57.1968	44.2674
Shum-Afri-SOL-10	60167307500	45091293030	58.4839	43.8297
S-Afri-SOL-7	57879985200	45921999144	56.2606	44.6372
Gilo-Afri-SOL-3	53929335100	40345206146	52.4205	39.2164
S-Afri-SOL-4	61448959700	52215360106	59.7297	50.7545
G-Afri-SOL-5	47228202000	36183672406	45.9068	35.1713
Shum-Afri-SOL-6	49788446500	39640992062	48.3954	38.5319
Shum-Afri-SOL-1	48415699700	39406285688	47.0611	38.3038
Shum-Afri-SOL-2	50493298300	42075422116	49.0806	40.8982
G-Afri-SOL-47	66782984100	54664569344	64.9145	53.1351
S-Afri-SOL-38	50226619200	38355107406	48.8214	37.282
S-Afri-SOL-44	51394672900	39654569178	49.9567	38.5451
G-Afri-SOL-29	61141084100	50346510102	59.4305	48.9379
G-Afri-SOL-30	60162584100	48941633944	58.4793	47.5723
Shum-Afri-SOL-22	49201427300	40469261994	47.8249	39.337
Anguivi-Afri-SOL-23	52933724900	41307781354	51.4527	40.1521
Anguivi-Afri-SOL-24	54644276800	44790380502	53.1154	43.5372
Shum-Afri-SOL-67	52836054800	44177955374	51.3578	42.9419
Shum-Afri-SOL-68	48930400300	39445542038	47.5614	38.3419
Anguivi-Afri-SOL-73	49247090800	38619593726	47.8692	37.5391
Shum-Afri-SOL-64	47516736800	38401388298	46.1873	37.327
G-Afri-SOL-66	51372645400	39956540302	49.9353	38.8386
Gilo-Afri-SOL-60	47112774700	38883996844	45.7946	37.7961
S-Afri-SOL-51	44271821900	35520641156	43.0332	34.5268
G-Afri-SOL-53	49281537300	39080985076	47.9027	37.9876
S-Afri-SOL-43	60757980200	49181875750	59.0581	47.8058
G-Afri-SOL-46	59366392400	49113054368	57.7054	47.739
Shum-Afri-SOL-41	58525645400	47874323490	56.8882	46.5349
Shum-Afri-SOL-42	60156389000	50918437416	58.4733	49.4938
Gilo-Afri-SOL-19	45834398400	35762773088	44.552	34.7622
Shum-Afri-SOL-20	65649919600	54660423944	63.8131	53.1311
Shum-Afri-SOL-27	76997451900	67348632610	74.8432	65.4643
G-Afri-SOL-62	71365505400	63241723580	69.3688	61.4723
S-Afri-SOL-50	73059959000	64284510024	71.0159	62.4859
G-Afri-SOL-52	71839686800	62424492760	69.8297	60.678
G-Afri-SOL-54	69642929300	56447268528	67.6944	54.868
G-Afri-SOL-58	67501103500	57416620142	65.6125	55.8102
Shum-Afri-SOL-76	66685084400	56527379314	64.8193	54.9458
S-Afri-SOL-48	72375114000	64604669850	70.3502	62.7971
G-Afri-SOL-61	61401669700	48402317992	59.6838	47.0481
G-Afri-SOL-69	64007291800	53082587096	62.2165	51.5974
Shum-Afri-SOL-70	66013029300	56644969612	64.1661	55.0601
S-Afri-SOL-72	62163904900	51104957778	60.4247	49.6751
Gilo-Afri-SOL-74	61068389900	48030708754	59.3598	46.6869
Anguivi-Afri-SOL-75	58595038700	47257293832	56.9556	45.9351
S-Afri-SOL-31	63591941400	52968473054	61.8127	51.4865
Gilo-Afri-SOL-32	59037341000	44620492700	57.3856	43.3721
G-Afri-SOL-39	64351677700	54852921424	62.5512	53.3182
G-Afri-SOL-40	69094078700	57357139238	67.1609	55.7524
G-Afri-SOL-34	64288327600	50918826378	62.4896	49.4942
S-Afri-SOL-35	43304383900	33726848568	42.0928	32.7832
Gilo-Afri-SOL-57	63346505900	53819346000	61.5742	52.3136
Shum-Afri-SOL-55	66820215200	56513767898	64.9507	54.9326
Shum-Afri-SOL-56	60449958100	49782351248	58.7587	48.3895
G-Afri-SOL-25	70042522000	61574252404	68.0829	59.8515
Shum-Afri-SOL-26	70945588800	63463290702	68.9607	61.6877
Anguivi-Afri-SOL-33	70347328500	61073525324	68.3791	59.3648
S-Afri-SOL-36	68369976400	58355177902	66.4571	56.7225
